# Microbial aerotrophy enables continuous primary production in diverse cave ecosystems

**DOI:** 10.1101/2024.05.30.596735

**Authors:** Sean K. Bay, Gaofeng Ni, Rachael Lappan, Pok Man Leung, Wei Wen Wong, Sophie Holland, Nadeesha Athukorala, Kalinka Sand Knudsen, Ziqi Fan, Melina Kerou, Surbhi Jain, Oliver Schmidt, Vera Eate, David A. Clarke, Thanavit Jirapanjawat, Alexander Tveit, Tim Featonby, Susan White, Nicholas White, Melodie A. McGeoch, Caitlin M. Singleton, Perran L.M. Cook, Steven L. Chown, Chris Greening

## Abstract

Most aerated cave ecosystems are assumed to be oligotrophic given they receive minimal inputs of light energy. Diverse microorganisms have nevertheless been detected within caves, though it remains unclear what strategies enable them to meet their energy and carbon needs. Here we determined the processes and mediators of primary production in aerated limestone and basalt caves through paired metagenomic and biogeochemical profiling. Based on 1458 metagenome-assembled genomes, over half of microbial cells in caves encode enzymes to use atmospheric trace gases as energy and carbon sources. The most abundant microbes in these systems are chemosynthetic primary producers, notably the novel gammaproteobacterial methanotrophic order *Ca*. Methylocavales and two uncultivated actinobacterial genera predicted to grow on atmospheric hydrogen, carbon dioxide, and carbon monoxide. *In situ* and *ex situ* biogeochemical and isotopic measurements consistently confirmed that these gases are rapidly consumed at rates sufficient to meet community-wide energy needs and drive continual primary production. Conventional chemolithoautotrophs, which use trace lithic compounds such as ammonium and sulfide, are also enriched and active alongside these trace gas scavengers. These results indicate that caves are unique in both their microbial composition and the biogeochemical processes that sustain them. Based on these findings, we propose caves are the first known ecosystems where atmospheric trace gases primarily sustain growth rather than survival and define this process as ‘aerotrophy’. Cave aerotrophy may be a hidden process supporting global biogeochemistry.
