## Extended Data Table 1 for "Microbial aerotrophy enables continuous primary production in diverse cave ecosystems"

### Sheet: a
			Pooled sample name:	SC-E	SC-CA	SC-CB	SC-CC	M3-E	M3-CA	M3-CB	M3-CC	TC-E	TC-CA	TC-CB	TC-CC	H1-E
			Location:	Entrance	Twilight	Transition	Deep	Entrance	Twilight	Transition	Deep	Entrance	Twilight	Transition	Deep	Entrance
			Cave type	Limestone	Limestone	Limestone	Limestone	Limestone	Limestone	Limestone	Limestone	Volcanic	Volcanic	Volcanic	Volcanic	Volcanic	Min	Max
	Phosphorus (mg/kg P)		**Rayment & Lyons 2011 - 9B2 (Colwell)	115.817	29.2248	32.1112	39.688	96.3336	279.62	31.3896	43.6568	745.413	1172.6	1836.11	1520.77	1557.21	29.2248	1836.11	Phosphorus (mg/kg P)
			**Inhouse S3A (Bray 2)														0	0
	Nitrate Nitrogen (mg/kg N)		**Inhouse S37 (KCl)	171.6	182.6	5.071	40.81	100.1	337.7	3.938	17.93	1.188	13.288	99	101.2	15.62	1.188	337.7	Nitrate Nitrogen (mg/kg N)
	Ammonium Nitrogen (mg/kg N)			40.21	2.95	2.53	3.09	20.01	2.3	1.35	1.43	14.31	6.56	15.28	10.6	7.92	1.35	40.21	Ammonium Nitrogen (mg/kg N)
	Sulfur (mg/kg S)			45.14	33.74	7.32	11.86	17.85	196.24	9.97	2468.24	58.74	47.36	51.08	38.88	32.2	7.32	2468.24	Sulfur (mg/kg S)
	pH		Rayment & Lyons 2011 - 4A1 (1:5 Water)	7.98	8.06	8.34	8.22	7.97	8.04	8.72	8.05	5.01	4.89	3.66	4.25	4.96	3.66	8.72	pH
	Electrical Conductivity (dS/m)		Rayment & Lyons 2011 - 3A1 (1:5 Water)	0.755	0.531	0.153	0.219	0.37	0.937	0.206	2.757	0.149	0.243	0.62	1.592	0.098	0.098	2.757	Electrical Conductivity (dS/m)
	Estimated Organic Matter (% OM)		**Calculation: Total Carbon x 1.75	12.7575	3.85	3.885	3.5525	10.64	5.075	3.01	3.1675	17.465	15.9075	50.575	43.575	24.85	3.01	50.575	Estimated Organic Matter (% OM)
	Exchangeable Calcium	(cmol+/kg)	Rayment & Lyons 2011 - 15D3 (Ammonium Acetate)	32.3501	33.8363	34.4102	33.4519	32.2869	28.9873	29.8423	37.2393	2.93267	3.31285	3.86203	6.96485	4.95521	2.93267	37.2393	Exchangeable Calcium	(cmol+/kg)
		(kg/ha)		14521.8	15189	15446.6	15016.4	14493.5	13012.3	13396.1	16716.6	1316.46	1487.12	1733.65	3126.49	2224.38	1316.46	16716.6		(kg/ha)
		(mg/kg)		6482.95	6780.8	6895.8	6703.75	6470.3	5809.05	5980.4	7462.75	587.707	663.895	773.95	1395.75	993.025	587.707	7462.75		(mg/kg)
	Exchangeable Magnesium	(cmol+/kg)		12.6001	7.15152	3.27655	1.8808	10.4237	11.4078	13.7262	16.1297	2.0852	4.24988	3.81006	9.50546	1.74208	1.74208	16.1297	Exchangeable Magnesium	(cmol+/kg)
		(kg/ha)		3430.1	1946.84	891.966	512.006	2837.62	3105.52	3736.64	4390.95	567.647	1156.93	1037.2	2587.64	474.242	474.242	4390.95		(kg/ha)
		(mg/kg)		1531.29	869.124	398.199	228.574	1266.79	1386.39	1668.14	1960.24	253.414	516.488	463.036	1155.2	211.715	211.715	1960.24		(mg/kg)
	Exchangeable Potassium	(cmol+/kg)		4.13339	0.654681	0.593795	0.592324	2.30741	1.16	0.830278	0.761745	1.50708	1.04758	0.614855	1.40231	0.796982	0.592324	4.13339	Exchangeable Potassium	(cmol+/kg)
		(kg/ha)		3620	573.366	520.043	518.755	2020.82	1015.92	727.153	667.132	1319.89	917.468	538.487	1228.13	697.993	518.755	3620		(kg/ha)
		(mg/kg)		1616.07	255.967	232.162	231.587	902.152	453.537	324.622	297.827	589.237	409.584	240.396	548.274	311.604	231.587	1616.07		(mg/kg)
	Exchangeable Sodium	(cmol+/kg)		0.272418	0.287425	0.303632	0.241005	0.117151	0.363608	0.191233	0.408127	0.830961	3.2196	2.87765	5.61364	0.605463	0.117151	5.61364	Exchangeable Sodium	(cmol+/kg)
		(kg/ha)		140.289	148.017	156.363	124.112	60.3299	187.249	98.4805	210.176	427.925	1658.02	1481.92	2890.89	311.799	60.3299	2890.89		(kg/ha)
		(mg/kg)		62.629	66.079	69.805	55.407	26.933	83.5935	43.9645	93.8285	191.038	740.186	661.572	1290.58	139.196	26.933	1290.58		(mg/kg)
	Exchangeable Aluminium	(cmol+/kg)	**Inhouse S37 (KCl)	0.0110073	<0.01	0.0122304	<0.01	0.0125639	<0.01	0.010229	<0.01	3.09895	2.20236	9.06026	1.31288	3.40316	0.010229	9.06026	Exchangeable Aluminium	(cmol+/kg)
		(kg/ha)		2.21908	1.59146	2.46564	1.65871	2.53289	1.61388	2.06217	1.43456	624.749	443.995	1826.55	264.676	686.077	1.43456	1826.55		(kg/ha)
		(mg/kg)		<1	<1	1.10073	<1	1.13075	<1	<1	<1	278.906	198.212	815.424	118.159	306.284	1.10073	815.424		(mg/kg)
	Exchangeable Hydrogen	(cmol+/kg)	**Rayment & Lyons 2011 - 15G1 (Acidity Titration)	<0.01	<0.01	<0.01	<0.01	<0.01	<0.01	<0.01	<0.01	8.46636	9.70045	9.60174	11.068	3.47815	3.47815	11.068	Exchangeable Hydrogen	(cmol+/kg)
		(kg/ha)		<1	<1	<1	<1	<1	<1	<1	<1	189.647	217.29	215.079	247.924	77.9106	77.9106	247.924		(kg/ha)
		(mg/kg)		<1	<1	<1	<1	<1	<1	<1	<1	84.6636	97.0045	96.0174	110.68	34.7815	34.7815	110.68		(mg/kg)
	Effective Cation Exchange Capacity (ECEC) (cmol+/kg)		**Calculation: Sum of Ca,Mg,K,Na,Al,H (cmol+/kg)	49.367	41.9379	38.5964	36.1742	45.1478	41.9267	44.6003	54.546	18.9212	23.7327	29.8266	35.8672	14.9811	14.9811	54.546	Effective Cation Exchange Capacity (ECEC) (cmol+/kg)
	Calcium (%)		**Base Saturation Calculations - Cation cmol+/kg / ECEC x 100	65.5297	80.6821	89.1539	92.4743	71.5139	69.138	66.9107	68.2714	15.4994	13.959	12.9483	19.4184	33.0765	12.9483	92.4743	Calcium (%)
	Magnesium (%)			25.5234	17.0527	8.48926	5.19929	23.088	27.209	30.776	29.5709	11.0204	17.9073	12.774	26.5018	11.6286	5.19929	30.776	Magnesium (%)
	Potassium (%)			8.37277	1.56107	1.53847	1.63742	5.1108	2.76673	1.8616	1.39652	7.96501	4.41409	2.06143	3.90972	5.31993	1.39652	8.37277	Potassium (%)
	Sodium - ESP (%)			0.551823	0.685359	0.786685	0.666234	0.259483	0.867246	0.428771	0.748226	4.39169	13.5661	9.64794	15.6512	4.04153	0.259483	15.6512	Sodium - ESP (%)
	Aluminium (%)			0.022297	0.0188234	0.0316879	0.0227447	0.0278285	0.0190936	0.0229349	0.0130456	16.3782	9.27984	30.3765	3.66038	22.7164	0.0130456	30.3765	Aluminium (%)
	Hydrogen (%)			0	0	0	0	0	0	0	0	44.7453	40.8737	32.1919	30.8584	23.217	0	44.7453	Hydrogen (%)
	Calcium/Magnesium Ratio		**Calculation: Calcium / Magnesium (cmol+/kg)	2.56744	4.73135	10.502	17.7859	3.09745	2.541	2.17412	2.30874	1.40642	0.779516	1.01364	0.732721	2.84442	0.732721	17.7859	Calcium/Magnesium Ratio
	Zinc (mg/kg)		Rayment & Lyons 2011 - 12A1 (DTPA)	3.2718	1.7384	0.8774	0.7872	56.5882	34.2022	8.0278	4.8626	1.107	1.7794	5.1168	2.46	14.0056	0.7872	56.5882	Zinc (mg/kg)
	Manganese (mg/kg)			34.6614	36.1046	35.6864	39.4748	182.844	50.1676	18.2696	24.19	17.261	3.8622	1.64	4.0918	8.9462	1.64	182.844	Manganese (mg/kg)
	Iron (mg/kg)			9.7867	49.3968	53.6526	53.3164	31.8078	18.2942	12.7018	6.9618	2003.31	1295.65	1716.31	1599.05	542.233	6.9618	2003.31	Iron (mg/kg)
	Copper (mg/kg)			0.27265	1.394	1.6482	1.4924	1.5416	3.6818	1.1726	1.4186	5.2398	7.6834	10.209	32.0702	2.542	0.27265	32.0702	Copper (mg/kg)
	Boron (mg/kg)		**Rayment & Lyons 2011 - 12C2 (Hot CaCl2)	4.6116	0.9576	1.0248	0.5964	2.9232	1.7052	0.3276	2.0244	0.966	0.6048	0.8904	0.798	2.1	0.3276	4.6116	Boron (mg/kg)
																	0	0
																	0	0
																	0	0
																	0	0
																	0	0
	Silicon (mg/kg Si)		**Inhouse S11 (Hot CaCl2)	117.818	65.4024	55.4904	56.9184	121.178	154.778	68.0064	237.098	214.418	279.098	115.298	143.018	145.538	55.4904	279.098	Silicon (mg/kg Si)
	Total Carbon (%)		Inhouse S4a (LECO Trumac Analyser)	7.29	2.2	2.22	2.03	6.08	2.9	1.72	1.81	9.98	9.09	28.9	24.9	14.2	1.72	28.9	Total Carbon (%)
	Total Nitrogen (%)			0.513	0.136	0.119	0.105	0.437	0.139	<0.02	0.062	0.721	0.385	5.8	4.46	1.07	0.062	5.8	Total Nitrogen (%)
	Carbon/Nitrogen Ratio		**Calculation: Total Carbon/Total Nitrogen	14.2105	16.1765	18.6555	19.3333	13.913	20.8633	90.5263	29.1935	13.8419	23.6104	4.98276	5.58296	13.271	4.98276	90.5263	Carbon/Nitrogen Ratio
	Basic Texture		**Inhouse S65	Clay Loam	Clay Loam	Clay Loam	Clay Loam	Clay Loam	Clay Loam	Clay	Loam	Loam	Loam	Loam	Loam	Clay Loam	0	0	Basic Texture
	Basic Colour			Brownish	Brownish	Brownish	Brownish	Brownish	Brownish	Brownish	Brownish	Brownish	Black	Black	Black	Brownish	0	0	Basic Colour
	Chloride Estimate (equiv. mg/kg)		**Calculation: Electrical Conductivity x 640	483.2	339.84	97.92	140.16	236.8	599.68	131.84	1764.48	95.36	155.52	396.8	1018.88	62.72	62.72	1764.48	Chloride Estimate (equiv. mg/kg)
	Total Calcium (mg/kg)		Rayment & Lyons 2011 - 17C1 Aqua Regia														0	0	Total Calcium (mg/kg)
	Total Magnesium (mg/kg)																0	0	Total Magnesium (mg/kg)
	Total Potassium (mg/kg)																0	0	Total Potassium (mg/kg)
	Total Sodium (mg/kg)																0	0	Total Sodium (mg/kg)
	Total Sulfur (mg/kg)																0	0	Total Sulfur (mg/kg)
	Total Phosphorus (mg/kg)																0	0	Total Phosphorus (mg/kg)
	Total Zinc (mg/kg)																0	0	Total Zinc (mg/kg)
	Total Manganese (mg/kg)																0	0	Total Manganese (mg/kg)
	Total Iron (mg/kg)																0	0	Total Iron (mg/kg)
	Total Copper (mg/kg)																0	0	Total Copper (mg/kg)
	Total Boron (mg/kg)																0	0	Total Boron (mg/kg)
	Total Silicon (mg/kg)																0	0	Total Silicon (mg/kg)
	Total Aluminium (mg/kg)																0	0	Total Aluminium (mg/kg)
	Total Molybdenum (mg/kg)																0	0	Total Molybdenum (mg/kg)
	Total Cobalt (mg/kg)																0	0	Total Cobalt (mg/kg)
	Total Selenium (mg/kg)																0	0	Total Selenium (mg/kg)
	Total Cadmium (mg/kg)																0	0	Total Cadmium (mg/kg)
	Total Lead (mg/kg)																0	0	Total Lead (mg/kg)
	Total Arsenic (mg/kg)																0	0	Total Arsenic (mg/kg)
	Total Chromium (mg/kg)																0	0	Total Chromium (mg/kg)
	Total Nickel (mg/kg)																0	0	Total Nickel (mg/kg)
	Total Mercury (mg/kg)																0	0	Total Mercury (mg/kg)
	Total Silver (mg/kg)																0	0	Total Silver (mg/kg)
	EC-SE (dS/m)		**Calculation: 6.5 x EC (Loveday et al. 1972)														0	0	EC-SE (dS/m)
	Chloride (mg/kg)		**Rayment & Lyons 2011 - 5A3a														0	0	Chloride (mg/kg)
	Labile Carbon (%)		**Blair 1995 - 0.333 M Potassium Permanganate														0	0	Labile Carbon (%)
	Phosphorus (mg/kg)		**Rayment & Lyons 2011 - 9C2b (Olsen)														0	0	Phosphorus (mg/kg)
	Total Organic Carbon (%)		LECO Trumac Analyser - Inhouse S15b	6.6	1.76	1.67	1.3	5.69	2.53	0.21	1.03	9.44	10.2	31.3	26.6	14.5	0.21	31.3	Total Organic Carbon (%)
	pH		**Rayment & Lyons 2011 - 4B4 (CaCl2)	7.63	7.65	7.65	7.17	7.54	7.72	8	7.92	4.2	4.17	3.27	4.04	4.4	3.27	8	pH
	Texture		ISSS classification	Clay	Clay	Clay	Clay	Clay	Silty Clay	Silty Clay	Clay Loam	Silty Clay Loam	Silty Loam	Clay	Silty Clay	Silty Loam	0	0	Texture
	Moisture content (%)		105 °C	0.144	0.118	0.197	0.121	0.195	0.108	0.23	0.156	0.378953	0.469993	0.558378	0.458549	0.531707	0.108	0.558378	Moisture content (%)
	Gravel (%)		>2mm	0.0352481	0	0	0.000965343	0.0436538	0.174581	0.154207	0.0532577	0.290794	0.390123	0.321312	0.267532	0.0493449	0	0.390123	Gravel (%)
	Sand (%)		> 20 µm ISSS	0.121213	0.244174	0.294487	0.23613	0.44176	0.0345407	0.114463	0.634332	0.346466	0.484192	0.473758	0.206729	0.373176	0.0345407	0.634332	Sand (%)
	Silt (%)		2-20 µm ISSS	0.247655	0.218194	0.194267	0.161275	0.150356	0.409087	0.259501	0.131817	0.362472	0.383122	0.13099	0.369144	0.400744	0.13099	0.409087	Silt (%)
	Clay (%)		< 2 µm ISSS	0.631132	0.537632	0.511245	0.602595	0.407883	0.556372	0.626036	0.23385	0.291062	0.132686	0.395252	0.424127	0.226079	0.132686	0.631132	Clay (%)
	Legend
			Ammonium acetate		Effective Cation Exchange Capacity - The ECEC result can be related to the texture of the soil (heavy,
					medium, light or sandy). Comparing results to indicative values can give you an idea of the soil texture.
					Knowing the soil texture can guide your interpretation of other parameters against the guidelines.
					Exchangeable elements give you an idea of the available nutrients.
					In particular, compare exchangeable calcium and potassium (kg/ha) to the indicative guidelines.
			pH		Soil pH - A water pH > 6.5 or CaCl2 pH > 5.5 indicates no major problem. Soils with pH > 7 are considered alkaline.
					Soils with pH < 4.5 often have high exchangeable hydrogen and aluminium (kg/ha; with high % hydrogen and
					aluminium base saturation).
			Conductivity, Chloride Estimate		Soil Salinity - An electrical conductivity (EC) greater than the texture guidelines (e.g. > 0.2 dS/m heavy soil) may
					indicate a salinity issue. If the Exchangeable Sodium Percentage (ESP) or % Exchangeable Sodium is > 5%
					you may have a salt issue. High EC soils can have elevated chloride concentrations.
			Calcium/Magnesium Ratio		Calcium/Magnesium Ratio - A Ca/Mg ratio of 5 indicates good soil structure.
					The structure of a soil with a ratio of 1–5 may benefit from additional calcium.
					A ratio < 1 (significantly more Mg than Ca) often indicates high clay content soil and possibly a clay sub-soil.
					The cation imbalance may be due to compaction and poor water infiltration.
			Estimated organic matter		Organic Matter - An organic matter content greater than the indicative guidelines for the appropriate soil type
					indicates good organic carbon levels. For example OM > 4.5% in a medium soil.
					The Carbon/Nitrogen ratio should be between 10 and 12. Higher values suggest a depletion in organic nitrogen.
			Bray 1, Colwell		Phosphorus - Bray I phosphorous indicates plant available results. Bray II phosphorous provides exchangeable
					values. Phosphorous concentrations near or above the guidelines suggest phosphorous additions are not required.
			Morgan 1 and KCl		Solubles - Nitrate, ammonium and sulfur are leachable nutrients and may accumulate down the soil profile.
					Indicative values are given relative to soil texture.
			DTPA		Micronutrients - Plant available iron, manganese, copper and zinc should be compared to indicative guidelines
					to assess whether levels are low or high. Iron and manganese availability is significantly influenced by soil pH
					(acid soils often have very high soluble iron). Leaf testing is ideal for confirming potential issues with
					micronutrient concentrations.
			CaCl2		Boron - The CaCl2 extracted boron is the plant available form of the micronutrient.
					Boron is very leachable and can accumulate down the soil profile.
			PBI		Phosphorus Buffer Index (PBI; no units) - Soils with higher PBI values up to 1000 have a greater capacity
					to absorb phosphorous. Therefore, low PBI soils have limited ability to tie up phosphourous ammendments.
			Total Acid Extractable		Acid Extractable Nutrients - Total available nutrient concentrations give an indication of the store
					of nutrients in the soil.
