## Extended Data Table 2 for "Microbial aerotrophy enables continuous primary production in diverse cave ecosystems"

### Sheet: a
Sample name	Pooled sample name	Cave, Zone, Sample description	S; E (WGS84)	Sample amount (g)	Elution volume (ul)	DNA conc (ng/ul)	16s Copy number (copy/ul)	16S copy per g soil wet weight = Col H*Col F / Col E	SWC	SWC fraction	Dry mass fraction (1-Col K)	Soil dry weight (g)	16S copy per g soil dry weight = Col H*Col F / Col M
H1-E-SA	H1-E	Harman 1, Entrance, bulk sediment	S 37.9075; E 141.9769	0.5	30	112	4.85126e+07	2.91075e+09	0.531707	0.531707	0.468293	0.234146	6.21567e+09
H1-E-SB	H1-E	Harman 1, Entrance, bulk sediment	S 37.9075; E 141.9769	0.5	30	359	1.50497e+08	9.02985e+09	0.531707	0.531707	0.468293	0.234146	1.92825e+10
H1-E-SC	H1-E	Harman 1, Entrance, bulk sediment	S 37.9075; E 141.9769	0.5	30	147	7.65729e+07	4.59437e+09	0.531707	0.531707	0.468293	0.234146	9.8109e+09
M3-CA-SA	M3-CA	Shades of Death, Twilight, sediment A	S 37.40591; E 148.21114	0.5	30	134	133000000	7980000000	0.108	0.108	0.892	0.446	8.94619e+09
M3-CA-SB	M3-CA	Shades of Death, Twilight, sediment B	S 37.40591; E 148.21114	0.5	30	9.48	10500000	630000000	0.108	0.108	0.892	0.446	7.06278e+08
M3-CA-SC	M3-CA	Shades of Death, Twilight, sediment C	S 37.40591; E 148.21114	0.5	30	52	32300000	1938000000	0.108	0.108	0.892	0.446	2.17265e+09
M3-CB-SA	M3-CB	Shades of Death, Transition, sediment A	S 37.40591; E 148.21114	0.5	30	2.44	5100000	306000000	0.23	0.23	0.77	0.385	3.97403e+08
M3-CB-SB	M3-CB	Shades of Death, Transition, sediment B	S 37.40591; E 148.21114	0.5	30	26.1	19100000	1146000000	0.23	0.23	0.77	0.385	1.48831e+09
M3-CB-SC	M3-CB	Shades of Death, Transition, sediment C	S 37.40591; E 148.21114	0.5	30	below detection	171000	10260000	0.23	0.23	0.77	0.385	1.33247e+07
M3-CC-SA	M3-CC	Shades of Death, Deep, sediment A	S 37.40591; E 148.21114	0.5	30	73.1	174000000	10440000000	0.156	0.156	0.844	0.422	1.23697e+10
M3-CC-SB	M3-CC	Shades of Death, Deep, sediment B	S 37.40591; E 148.21114	0.5	30	177	215000000	12900000000	0.156	0.156	0.844	0.422	1.52844e+10
M3-CC-SC	M3-CC	Shades of Death, Deep, sediment C	S 37.40591; E 148.21114	0.5	30	4.78	193000	11580000	0.156	0.156	0.844	0.422	1.37204e+07
M3-E-SA	M3-E	Shades of Death, Entrance, sediment A	S 37.40591; E 148.21114	0.5	30	940	65000000	3900000000	0.195	0.195	0.805	0.4025	4.84472e+09
M3-E-SB	M3-E	Shades of Death, Entrance, sediment B	S 37.40591; E 148.21114	0.5	30	1000	235000000	14100000000	0.195	0.195	0.805	0.4025	1.75155e+10
M3-E-SC	M3-E	Shades of Death, Entrance, sediment C	S 37.40591; E 148.21114	0.5	30	1000	339000000	20340000000	0.195	0.195	0.805	0.4025	2.52671e+10
SC-CA-SA	SC-CA	Scrubby Creek, Twilight, sediment A	S 37.44000; E 148.17000	0.5	30	97	112000000	6720000000	0.118	0.118	0.882	0.441	7.61905e+09
SC-CA-SB	SC-CA	Scrubby Creek, Twilight, sediment B	S 37.44000; E 148.17000	0.5	30	98.1	35200000	2112000000	0.118	0.118	0.882	0.441	2.39456e+09
SC-CA-SC	SC-CA	Scrubby Creek, Twilight, sediment C	S 37.44000; E 148.17000	0.5	30	88.4	55900000	3354000000	0.118	0.118	0.882	0.441	3.80272e+09
SC-CB-SA	SC-CB	Scrubby Creek, Transition, sediment A	S 37.44000; E 148.17000	0.5	30	47.7	58200000	3492000000	0.197	0.197	0.803	0.4015	4.34869e+09
SC-CB-SB	SC-CB	Scrubby Creek, Transition, sediment B	S 37.44000; E 148.17000	0.5	30	161	131000000	7860000000	0.197	0.197	0.803	0.4015	9.78829e+09
SC-CB-SC	SC-CB	Scrubby Creek, Transition, sediment C	S 37.44000; E 148.17000	0.5	30	44.3	63300000	3798000000	0.197	0.197	0.803	0.4015	4.72976e+09
SC-CC-SA	SC-CC	Scrubby Creek, Deep, sediment A	S 37.44000; E 148.17000	0.5	30	62.4	77100000	4626000000	0.121	0.121	0.879	0.4395	5.2628e+09
SC-CC-SB	SC-CC	Scrubby Creek, Deep, sediment B	S 37.44000; E 148.17000	0.5	30	48.1	49500000	2970000000	0.121	0.121	0.879	0.4395	3.37884e+09
SC-CC-SC	SC-CC	Scrubby Creek, Deep, sediment C	S 37.44000; E 148.17000	0.5	30	123	125000000	7500000000	0.121	0.121	0.879	0.4395	8.53242e+09
SC-E-SA	SC-E	Scrubby Creek, Entrance, sediment A	S 37.44000; E 148.17000	0.5	30	341	141000000	8460000000	0.144	0.144	0.856	0.428	9.88318e+09
SC-E-SB	SC-E	Scrubby Creek, Entrance, sediment B	S 37.44000; E 148.17000	0.5	30	710	183000000	10980000000	0.144	0.144	0.856	0.428	1.28271e+10
SC-E-SC	SC-E	Scrubby Creek, Entrance, sediment C	S 37.44000; E 148.17000	0.5	30	372	65400000	3924000000	0.144	0.144	0.856	0.428	4.58411e+09
TC-CA-SA	TC-CA	Tunnel cave, Twilight, sediment	S 38.05706; E 141.92000	0.5	30	147	1.25519e+07	7.53116e+08	0.469993	0.469993	0.530007	0.265003	1.42096e+09
TC-CA-SB	TC-CA	Tunnel cave, Twilight, sediment	S 38.05706; E 141.92000	0.5	30	109	6.88393e+06	4.13036e+08	0.469993	0.469993	0.530007	0.265003	7.79303e+08
TC-CA-SC	TC-CA	Tunnel cave, Twilight, sediment	S 38.05706; E 141.92000	0.5	30	77	8.68535e+06	5.21121e+08	0.469993	0.469993	0.530007	0.265003	9.83234e+08
TC-CB-SA	TC-CB	Tunnel cave, Transition, sediment	S 38.05706; E 141.92000	0.5	30	205	1.7922e+07	1.07532e+09	0.558378	0.558378	0.441622	0.220811	2.43493e+09
TC-CB-SB	TC-CB	Tunnel cave, Transition, sediment	S 38.05706; E 141.92000	0.5	30	72	1.56577e+07	9.39461e+08	0.558378	0.558378	0.441622	0.220811	2.1273e+09
TC-CB-SC	TC-CB	Tunnel cave, Transition, sediment	S 38.05706; E 141.92000	0.5	30	57.8	1.31568e+07	7.89411e+08	0.558378	0.558378	0.441622	0.220811	1.78752e+09
TC-CC-SA	TC-CC	Tunnel cave, Deep, sediment	S 38.05706; E 141.92000	0.5	30	90.1	1.33504e+07	8.01026e+08	0.458549	0.458549	0.541451	0.270725	1.47941e+09
TC-CC-SB	TC-CC	Tunnel cave, Deep, sediment	S 38.05706; E 141.92000	0.5	30	34.7	1.54334e+07	9.26006e+08	0.458549	0.458549	0.541451	0.270725	1.71023e+09
TC-CC-SC	TC-CC	Tunnel cave, Deep, sediment	S 38.05706; E 141.92000	0.5	30	51.7	8.09404e+06	4.85642e+08	0.458549	0.458549	0.541451	0.270725	8.96928e+08
TC-E-SA	TC-E	Tunnel cave, Entrance, bulk sediment	S 38.05706; E 141.92000	0.5	30	115	1.87066e+06	1.1224e+08	0.378953	0.378953	0.621047	0.310523	1.80727e+08
TC-E-SB	TC-E	Tunnel cave, Entrance, bulk sediment	S 38.05706; E 141.92000	0.5	30	231	5.09207e+06	3.05524e+08	0.378953	0.378953	0.621047	0.310523	4.9195e+08
TC-E-SC	TC-E	Tunnel cave, Entrance, bulk sediment	S 38.05706; E 141.92000	0.5	30	222	4.71201e+08	2.8272e+10	0.378953	0.378953	0.621047	0.310523	4.55232e+10
B1	-	Blank extraction (UltraPure H2O)		0.5	30	below detection	597	35820
B2	-	Blank extraction (UltraPure H2O)		0.5	30	below detection	335	20100
M3-E-GA	-	Shades of Death, Entrance, green phototroph A	S 37.40591; E 148.21114	0.5	30	570	2790000000	167400000000
M3-E-GB	-	Shades of Death, Entrance, green phototroph B	S 37.40591; E 148.21114	0.5	30	730	4300000000	258000000000
M3-E-GC	-	Shades of Death, Entrance, green phototroph C	S 37.40591; E 148.21114	0.5	30	below detection	2380000000	142800000000
M3-CA-fungi	-	Shades of Death, Twilight, Fungal pellet	S 37.40591; E 148.21114	0.35	30	212	1140000000	9.77143e+10
M3-CA-flow	-	Shades of Death, Twilight, calcite on dirty flowstone	S 37.40591; E 148.21114	0.5	30	417	359000000	21540000000
M3-CC-Nod	-	Shades of Death, Deep, calcite nodules	S 37.40591; E 148.21114	0.5	30	21.9	22300000	1338000000
M3-CC-damp	-	Shades of Death, Deep, damp crust	S 37.40591; E 148.21114	0.5	30	25.1	31700000	1902000000
M3-CC-crust	-	Shades of Death, Deep, crust	S 37.40591; E 148.21114	0.5	30	34.4	116000000	6960000000
M3-CB-drip	-	Shades of Death, Transition, swab of dripping muddy rock	S 37.40591; E 148.21114	-	30	11.3	47100000
M3-CA-veins	-	Shades of Death, Twilight, swab of veins on a stalagmite formation	S 37.40591; E 148.21114	-	30	5.36	19400000
M3-E-G	-	Shades of Death, Entrance, swab of green layer on rock	S 37.40591; E 148.21114	-	30	28.8	362000000
M3-CA-PBS	-	Shades of Death, Twilight, swab in PBS, negative control	S 37.40591; E 148.21114	-	30	below detection	1260
B3	-	Blank extraction (UltraPure H2O)		0.5	30	below detection	283	16980
SC-CB-MM-A	-	Scrubby Creek, Transition, moonmilk A	S 37.44000; E 148.17000	0.5	30	135	503000000	30180000000
SC-CC-MM-A	-	Scrubby Creek, Deep, moonmilk A	S 37.44000; E 148.17000	0.5	30	210	568000000	34080000000
SC-CC-MM-B	-	Scrubby Creek, Deep, moonmilk B	S 37.44000; E 148.17000	0.5	30	134	5670000	340200000
SC-CA-inf	-	Scrubby Creek, Twilight, infill between layers of rock	S 37.44000; E 148.17000	0.5	30	85.6	132000000	7920000000
SC-CA-WS	-	Scrubby Creek, Twilight, sediment from pool	S 37.44000; E 148.17000	0.5	30	148	426000000	25560000000
SC-CA-oth	-	Scrubby Creek, Twilight, calcite crystal/nodules	S 37.44000; E 148.17000	0.5	30	13.2	38900000	2334000000
SC-CB-LS	-	Scrubby Creek, Transition, light coloured sediment	S 37.44000; E 148.17000	0.5	30	38.6	64300000	3858000000
SC-CB-rust	-	Scrubby Creek, Transition, red rusty rock	S 37.44000; E 148.17000	0.5	30	130	252000000	15120000000
SC-CC-flow	-	Scrubby Creek, Deep, flowstone	S 37.44000; E 148.17000	0.5	30	25.2	30300000	1818000000
M3-CA-curt	-	Shades of Death, Twilight, swab of stalactite curtain	S 37.40591; E 148.21114	-	30	1.67	7890000
M3-CA-cal	-	Shades of Death, Twilight, swab of moonmilk	S 37.40591; E 148.21114	-	30	4.66	38700000
M3-CB-wet	-	Shades of Death, Transition, swab of moist wall	S 37.40591; E 148.21114	-	30	11.7	53800000
M3-CB-PBS	-	Shades of Death, Transition, dry swab, negative control (no PBS)	S 37.40591; E 148.21114	-	30	below detection	1140
B4	-	Blank extraction (UltraPure H2O)		0.5	30	below detection	196	11760
H1-CC-SA	-	Harman 1, Deep, wall biofilm (peanut butter brown)	S 37.9075; E 141.9769	0.5	30	67.1	2.37102e+07	1.42261e+09
H1-CC-SB	-	Harman 1, Deep, wall biofilm (peanut butter brown)	S 37.9075; E 141.9769	0.5	30	74.8	4.57511e+07	2.74506e+09
H1-CC-SC	-	Harman 1, Deep, wall biofilm (peanut butter brown)	S 37.9075; E 141.9769	0.5	30	192	1.06454e+08	6.38722e+09
H1-CB-SA	-	Harman 1, Transition, wall biofilm (peanut butter brown)	S 37.9075; E 141.9769	0.5	30	145	5.66714e+07	3.40028e+09
H1-CB-SB	-	Harman 1, Transition, wall biofilm (peanut butter brown)	S 37.9075; E 141.9769	0.5	30	120	7.16951e+07	4.3017e+09
H1-CC-SB-WB1	-	Harman 1, Deep, white biofilm	S 37.9075; E 141.9769	-	30	14.9	5.25338e+06
H1-CC-SB-WB2	-	Harman 1, Deep, white biofilm	S 37.9075; E 141.9769	-	30	19.8	7.3975e+06
H1-CC-SB-BB	-	Harman 1, Deep, blob/biofilm black	S 37.9075; E 141.9769	-	30	170	1.8468e+08
H1-CC-SB-B	-	Harman 1, Deep, biofilm	S 37.9075; E 141.9769	-	30	60	2.40825e+08
H1-CC-NA	-	Harman 1, Deep, air swab	S 37.9075; E 141.9769	-	30	below detection	257544
Blank-1	-	Blank extraction (UltraPure H2O)		0.5	30	below detection	595.677	35740.6
TC-E-SB-1 GW	-	Tunnel cave, Entrance, green wall & lichen	S 38.05706; E 141.92000	0.5	30	269	2.22078e+07	1.33247e+09
TC-E-SC-1 GW	-	Tunnel cave, Entrance, green wall & brown/green slime	S 38.05706; E 141.92000	0.5	30	459	2.45207e+08	1.47124e+10
TC-CA-SA-1-BB	-	Tunnel cave, Twilight, black biofilm	S 38.05706; E 141.92000	-	30	26.4	5.08373e+07
TC-CA-SA-2-WB	-	Tunnel cave, Twilight, white biofilm	S 38.05706; E 141.92000	-	30	59.9	4.04318e+07
TC-CA-air	-	Tunnel cave, Twilight, air swab	S 38.05706; E 141.92000	-	30	below detection	9.7356e+06
Blank-2	-	Blank extraction (UltraPure H2O)		-	30	below detection	2386.65
TC-CA-SA-3-GWB	-	Tunnel cave, Twilight, grey/white biofilm	S 38.05706; E 141.92000	-	30	95.3	4.96126e+08
TC-CA-SB-1-WB	-	Tunnel cave, Twilight, white biofilm	S 38.05706; E 141.92000	-	30	296	6.90381e+08
TC-CA-SB-2-WW	-	Tunnel cave,Twilight, wet wall & black biofilm	S 38.05706; E 141.92000	-	30	10.5	1.12826e+07
TC-CA-SC-1-BB	-	Tunnel cave, Twilight, wet wall & black biofilm	S 38.05706; E 141.92000	-	30	8.01	8.4072e+06
TC-CB-SA-1-WB	-	Tunnel cave, Transition, white biofilm	S 38.05706; E 141.92000	-	30	276	1.35136e+09
TC-CB-SA-3-MW	-	Tunnel cave, Transition, moist wall with water	S 38.05706; E 141.92000	-	30	7.6	3.59289e+06
TC-CB-SB-1-GWB	-	Tunnel cave, Transition, white/grey biofilm	S 38.05706; E 141.92000	-	30	229	8.83932e+08
TC-CB-SB-3-WB	-	Tunnel cave, Transition, white biofilm	S 38.05706; E 141.92000	-	30	94.9	1.80326e+08
TC-CB-SC-1-GB	-	Tunnel cave, Transition, grey biofilm	S 38.05706; E 141.92000	-	30	210	3.18691e+07
TC-CB-SC-3-BB	-	Tunnel cave, Transition, black biofilm	S 38.05706; E 141.92000	-	30	267	254734
TC-CC-SA-1-WB	-	Tunnel cave, Deep, white biofilm	S 38.05706; E 141.92000	-	30	175	9.89549e+07
TC-CC-SB-1-BB	-	Tunnel cave, Deep, black biofilm	S 38.05706; E 141.92000	-	30	5.42	1.11121e+07
TC-CC-SB-2-WB	-	Tunnel cave, Deep, white biofilm	S 38.05706; E 141.92000	-	30	53.2	9.89358e+07
TC-CC-SB-3-BYB	-	Tunnel cave, Deep, brown/yellow biofilm	S 38.05706; E 141.92000	-	30	41.5	4.80548e+07
TC-CC-SC-1-WB	-	Tunnel cave, Deep, white biofilm	S 38.05706; E 141.92000	-	30	139	3.63749e+08
TC-CC-SC-2-BB	-	Tunnel cave, Deep, black biofilm	S 38.05706; E 141.92000	-	30	21.6	5.4281e+07
TC-CC-SC-3-BB	-	Tunnel cave, Deep, brown biofilm	S 38.05706; E 141.92000	-	30	95.1	7.05517e+07
TC-E-SA-1-GW	-	Tunnel cave, Entrance, green wall	S 38.05706; E 141.92000	0.5	30	176	9.55341e+08	5.73204e+10
TC-E-SB-3-WYF	-	Tunnel cave, Entrance, white/yellow fungus	S 38.05706; E 141.92000	0.25	30	153	1.54138e+08	1.84966e+10
Blank-3	-	Blank extraction (UltraPure H2O)		0.5	30	below detection	1281.71	76902.7
