## Extended Data Table 5 for "Microbial aerotrophy enables continuous primary production in diverse cave ecosystems"

### Sheet: a
Gas	Site	N	Mean Jatm	SD	SE	CI (95%)
CH4	Twilight	3	-8.14848	3.97646	2.29581	9.87807
CH4	Transition	3	-7.65742	9.27959	5.35757	23.0518
CH4	Deep	3	-21.6192	17.617	10.1712	43.7631
CH4	Entrance	3	-4.69205	0.819589	0.47319	2.03597
CO	Twilight	3	-0.163963	0.138613	0.0800285	0.344335
CO	Transition	3	-0.143375	0.102683	0.0592842	0.255079
CO	Deep	3	-0.122228	0.230226	0.132921	0.571914
CO	Entrance	3	-0.437198	0.462458	0.267	1.14881
H2	Twilight	3	-14.2159	22.0171	12.7116	54.6934
H2	Transition	3	-10.5969	9.12301	5.26717	22.6628
H2	Deep	3	-0.41986	0.36163	0.208787	0.89834
H2	Entrance	3	-118.011	155.514	89.7861	386.318

### Sheet: b
Gas	Site	Type	Rock	Location	rate	Pcell	csr	csr.m
CH4	H1-CB-SA	Harman 1	Volcanic	Transition	-0.00280999	7.47394e-16	-5.59864e-11	-9.33107e-22
CH4	SC-CC-SB	Scrubby creek	Limestone	Deep	-0.000200947	3.08448e-16	-2.31201e-11	-3.85335e-22
CH4	M3-CC-SA	Shades of death	Limestone	Deep	-0.00270628	3.52271e-17	-2.63858e-12	-4.39763e-23
CH4	H1-CB-SB	Harman 1	Volcanic	Transition	-0.000783587	1.87455e-16	-1.40434e-11	-2.34056e-22
CH4	SC-CC-SC	Scrubby creek	Limestone	Deep	-0.00171924	3.97637e-16	-2.98071e-11	-4.96784e-22
CH4	M3-CC-SB	Shades of death	Limestone	Deep	-0.0088351	2.23725e-16	-1.6761e-11	-2.79351e-22
CH4	H1-CC-SA	Harman 1	Volcanic	Deep	-0.00123234	7.17519e-16	-5.37602e-11	-8.96004e-22
CH4	SC-E-SA	Scrubby creek	Limestone	Entrance	-0.00261847	1.53139e-15	-1.14754e-10	-1.91257e-21
CH4	M3-CC-SC	Shades of death	Limestone	Deep	-0.00117281	5.18391e-14	-3.8828e-09	-6.47134e-20
CH4	H1-CC-SB	Harman 1	Volcanic	Deep	-0.00293815	1.51605e-15	-1.13604e-10	-1.8934e-21
CH4	SC-E-SB	Scrubby creek	Limestone	Entrance	-0.000146285
CH4	M3-E-SA	Shades of death	Limestone	Entrance	-0.000159133
CH4	H1-CC-SC	Harman 1	Volcanic	Deep	-0.00186267	4.33366e-16	-3.24746e-11	-5.41243e-22
CH4	SC-E-SC	Scrubby creek	Limestone	Entrance	-4.5789e-05	1.19264e-16	-8.93403e-12	-1.489e-22
CH4	M3-E-SB	Shades of death	Limestone	Entrance	-0.000148297	5.72617e-17	-4.28812e-12	-7.14686e-23
CH4	H1-E-SA	Harman 1	Volcanic	Entrance	-0.00748822	1.96156e-15	-1.46987e-10	-2.44978e-21
CH4	TC-CA-SA	Tunnel cave	Volcanic	Twilight	-0.00255072	2.01398e-13	-1.50888e-08	-2.5148e-19
CH4	M3-E-SC	Shades of death	Limestone	Entrance	-0.000199293	2.76136e-16	-2.06776e-11	-3.44627e-22
CH4	H1-E-SB	Harman 1	Volcanic	Entrance	-0.0426443	2.94897e-14	-2.20955e-09	-3.68258e-20
CH4	TC-CA-SB	Tunnel cave	Volcanic	Twilight	-0.00530827	6.94455e-15	-5.20358e-10	-8.67264e-21
CH4	SC-CA-SA	Scrubby creek	Limestone	Twilight	-0.00181298	1.71007e-15	-1.28113e-10	-2.13521e-21
CH4	H1-E-SC	Harman 1	Volcanic	Entrance	-0.00642006	8.04211e-16	-6.02774e-11	-1.00462e-21
CH4	TC-CA-SC	Tunnel cave	Volcanic	Twilight	-0.0220731	6.29476e-12	-4.71552e-07	-7.8592e-18
CH4	SC-CA-SB	Scrubby creek	Limestone	Twilight	-0.018019	1.36353e-13	-1.02146e-08	-1.70243e-19
CH4	M3-CA-SA	Shades of death	Limestone	Twilight	-0.00985526	2.91646e-16	-2.18461e-11	-3.64101e-22
CH4	TC-CB-SA	Tunnel cave	Volcanic	Transition	-0.0144404	7.80076e-15	-5.84514e-10	-9.74189e-21
CH4	SC-CA-SC	Scrubby creek	Limestone	Twilight	-0.000730896	1.79711e-15	-1.34639e-10	-2.24398e-21
CH4	M3-CA-SB	Shades of death	Limestone	Twilight	-0.000213412	1.54117e-15	-1.15417e-10	-1.92362e-21
CH4	TC-CB-SB	Tunnel cave	Volcanic	Transition	-0.00310443	1.16728e-13	-8.74488e-09	-1.45748e-19
CH4	SC-CB-SA	Scrubby creek	Limestone	Transition	-0.000891162	1.36913e-16	-1.02432e-11	-1.70721e-22
CH4	M3-CA-SC	Shades of death	Limestone	Twilight	-0.00235359	1.03104e-14	-7.72091e-10	-1.28682e-20
CH4	TC-CB-SC	Tunnel cave	Volcanic	Transition	-0.00236276	2.46626e-13	-1.84797e-08	-3.07995e-19
CH4	SC-CB-SB	Scrubby creek	Limestone	Transition	-0.0165133	1.05497e-15	-7.90667e-11	-1.31778e-21
CH4	M3-CB-SA	Shades of death	Limestone	Transition	-0.00459491	1.30094e-14	-9.74171e-10	-1.62362e-20
CH4	TC-CC-SA	Tunnel cave	Volcanic	Deep	-0.0154388	2.92373e-12	-2.19064e-07	-3.65106e-18
CH4	SC-CB-SC	Scrubby creek	Limestone	Transition	-0.00359516	1.49454e-15	-1.12011e-10	-1.86685e-21
CH4	M3-CB-SB	Shades of death	Limestone	Transition	-0.00102248	2.41998e-15	-1.81268e-10	-3.02113e-21
CH4	TC-CC-SB	Tunnel cave	Volcanic	Deep	-0.00367608	1.77231e-14	-1.32779e-09	-2.21298e-20
CH4	SC-CC-SA	Scrubby creek	Limestone	Deep	-0.000460471	1.74558e-16	-1.30846e-11	-2.18076e-22
CH4	M3-CB-SC	Shades of death	Limestone	Transition	-0.000540685	2.89284e-14	-2.16679e-09	-3.61131e-20
CH4	TC-CC-SC	Tunnel cave	Volcanic	Deep	-0.00137866
CH4	TC-E-SC	Tunnel cave	Volcanic	Entrance	-0.00416619
CH4	TC-E-SB	Tunnel cave	Volcanic	Entrance	-0.00648828	5.77207e-14	-4.32717e-09	-7.21194e-20
CH4	TC-E-SA	Tunnel cave	Volcanic	Entrance	-0.0140954
CO	H1-CB-SB	Harman 1	Volcanic	Transition	-0.00106934	7.59588e-18	-1.85611e-12	-3.09351e-23
CO	H1-CB-SA	Harman 1	Volcanic	Transition	-0.0010004	7.35304e-18	-1.79646e-12	-2.99409e-23
CO	SC-CC-SB	Scrubby creek	Limestone	Deep	-0.00167009	7.82014e-18	-1.91249e-12	-3.18748e-23
CO	H1-CC-SA	Harman 1	Volcanic	Deep	-0.000225505	4.61444e-18	-1.12806e-12	-1.88009e-23
CO	SC-E-SA	Scrubby creek	Limestone	Entrance	-0.00404111	8.49566e-18	-2.07308e-12	-3.45513e-23
CO	SC-CC-SC	Scrubby creek	Limestone	Deep	-0.00117075	2.10386e-18	-5.14476e-13	-8.5746e-24
CO	H1-CC-SB	Harman 1	Volcanic	Deep	-0.00180029	1.665e-17	-4.07067e-12	-6.78445e-23
CO	SC-E-SB	Scrubby creek	Limestone	Entrance	-0.000263815	3.09684e-19	-7.56319e-14	-1.26053e-24
CO	M3-E-SA	Shades of death	Limestone	Entrance	-0.000580512	2.1131e-18	-5.16746e-13	-8.61244e-24
CO	H1-CC-SC	Harman 1	Volcanic	Deep	-0.00169987	7.60553e-18	-1.85991e-12	-3.09985e-23
CO	SC-E-SC	Scrubby creek	Limestone	Entrance	-0.000315931	1.03289e-18	-2.51999e-13	-4.19998e-24
CO	M3-E-SB	Shades of death	Limestone	Entrance	-6.38849e-05	5.99092e-20	-1.46444e-14	-2.44073e-25
CO	H1-E-SA	Harman 1	Volcanic	Entrance	-0.00057678	2.368e-18	-5.78916e-13	-9.64859e-24
CO	TC-CA-SA	Tunnel cave	Volcanic	Twilight	-0.000536361	1.86359e-17	-4.55332e-12	-7.58886e-23
CO	M3-E-SC	Shades of death	Limestone	Entrance	-0.016144	9.58687e-18	-2.34199e-12	-3.90332e-23
CO	H1-E-SB	Harman 1	Volcanic	Entrance	-0.00325544	3.44437e-18	-8.41905e-13	-1.40318e-23
CO	TC-CA-SB	Tunnel cave	Volcanic	Twilight	-0.000581569	2.66123e-17	-6.50757e-12	-1.0846e-22
CO	SC-CA-SA	Scrubby creek	Limestone	Twilight	-0.00292132	5.85594e-18	-1.42993e-12	-2.38322e-23
CO	H1-E-SC	Harman 1	Volcanic	Entrance	-0.0079548	1.89673e-17	-4.64021e-12	-7.73368e-23
CO	TC-CA-SC	Tunnel cave	Volcanic	Twilight	-0.00127016	4.53576e-17	-1.10853e-11	-1.84755e-22
CO	SC-CA-SB	Scrubby creek	Limestone	Twilight	-0.00156516	1.07829e-17	-2.63236e-12	-4.38726e-23
CO	M3-CA-SA	Shades of death	Limestone	Twilight	-0.00165087	5.00445e-18	-1.22395e-12	-2.03991e-23
CO	TC-CB-SA	Tunnel cave	Volcanic	Transition	-0.0010987	1.23626e-17	-3.02419e-12	-5.04032e-23
CO	SC-CA-SC	Scrubby creek	Limestone	Twilight	-0.00167117	7.86923e-18	-1.92166e-12	-3.20277e-23
CO	M3-CA-SB	Shades of death	Limestone	Twilight	-0.000939293	2.31644e-17	-5.66106e-12	-9.4351e-23
CO	TC-CB-SB	Tunnel cave	Volcanic	Transition	-0.00133858	1.04595e-17	-2.55652e-12	-4.26087e-23
CO	SC-CB-SA	Scrubby creek	Limestone	Transition	-0.000488303	1.66876e-18	-4.05411e-13	-6.75686e-24
CO	M3-CA-SC	Shades of death	Limestone	Twilight	-0.00228989	1.64948e-17	-4.03104e-12	-6.71841e-23
CO	TC-CB-SC	Tunnel cave	Volcanic	Transition	-0.00220967	4.0582e-17	-9.92098e-12	-1.6535e-22
CO	SC-CB-SB	Scrubby creek	Limestone	Transition	-0.00229758	4.14048e-18	-1.01178e-12	-1.68629e-23
CO	M3-CB-SA	Shades of death	Limestone	Transition	-5.27565e-05	2.98739e-18	-7.29715e-13	-1.21619e-23
CO	TC-CC-SA	Tunnel cave	Volcanic	Deep	-0.00550776	7.36072e-17	-1.79967e-11	-2.99945e-22
CO	SC-CB-SC	Scrubby creek	Limestone	Transition	-0.00112225	3.82643e-18	-9.35122e-13	-1.55854e-23
CO	M3-CB-SB	Shades of death	Limestone	Transition	-9.22556e-05	8.26725e-19	-2.02351e-13	-3.37252e-24
CO	TC-CC-SB	Tunnel cave	Volcanic	Deep	-0.000962975	1.27885e-17	-3.12551e-12	-5.20919e-23
CO	SC-CC-SA	Scrubby creek	Limestone	Deep	-0.00162181	4.34687e-18	-1.06304e-12	-1.77174e-23
CO	M3-CB-SC	Shades of death	Limestone	Transition	-5.85705e-05	8.32476e-17	-2.03505e-11	-3.39175e-22
CO	TC-CC-SC	Tunnel cave	Volcanic	Deep	-0.000810976	2.00997e-17	-4.91358e-12	-8.1893e-23
CO	M3-CC-SB	Shades of death	Limestone	Deep	-0.000595757	1.64444e-18	-4.02108e-13	-6.7018e-24
CO	M3-CC-SA	Shades of death	Limestone	Deep	-0.000187962	5.78816e-19	-1.41423e-13	-2.35705e-24
CO	TC-E-SA	Tunnel cave	Volcanic	Entrance	-0.000805045	1.98729e-16	-4.85702e-11	-8.09504e-22
CO	M3-CC-SC	Shades of death	Limestone	Deep	-0.000155191	4.70452e-16	-1.14984e-10	-1.91639e-21
CO	TC-E-SC	Tunnel cave	Volcanic	Entrance	-0.00998174	6.20996e-18	-1.51802e-12	-2.53003e-23
CO	TC-E-SB	Tunnel cave	Volcanic	Entrance	-0.00890615	4.33317e-16	-1.06081e-10	-1.76801e-21
H2	H1-CC-SA	Harman 1	Volcanic	Deep	-0.00683271	3.80873e-16	-1.10694e-10	-1.8449e-21
H2	H1-CB-SB	Harman 1	Volcanic	Transition	-0.0134699	2.47855e-16	-7.20437e-11	-1.20073e-21
H2	H1-CB-SA	Harman 1	Volcanic	Transition	-0.0502273	8.90511e-16	-2.58739e-10	-4.31231e-21
H2	H1-CC-SB	Harman 1	Volcanic	Deep	-0.00639838	1.91455e-16	-5.56591e-11	-9.27652e-22
H2	SC-E-SB	Scrubby creek	Limestone	Entrance	-0.0406923	1.39587e-16	-4.05409e-11	-6.75682e-22
H2	M3-E-SA	Shades of death	Limestone	Entrance	-0.116662	8.59843e-16	-2.50095e-10	-4.16825e-21
H2	H1-CC-SC	Harman 1	Volcanic	Deep	-0.0167302	2.45954e-16	-7.15352e-11	-1.19225e-21
H2	SC-E-SC	Scrubby creek	Limestone	Entrance	-0.00188238	2.57133e-17	-7.45755e-12	-1.24293e-22
H2	M3-E-SB	Shades of death	Limestone	Entrance	-0.00507068	8.93849e-18	-2.59857e-12	-4.33096e-23
H2	H1-E-SA	Harman 1	Volcanic	Entrance	-0.138202	1.69426e-15	-4.92661e-10	-8.21101e-21
H2	TC-CA-SA	Tunnel cave	Volcanic	Twilight	-0.0128739	5.10824e-16	-1.48405e-10	-2.47342e-21
H2	M3-E-SC	Shades of death	Limestone	Entrance	-0.0117853	1.68624e-17	-4.89982e-12	-8.16636e-23
H2	H1-E-SB	Harman 1	Volcanic	Entrance	-0.21373	1.8004e-16	-5.27038e-11	-8.78397e-22
H2	TC-CA-SB	Tunnel cave	Volcanic	Twilight	-0.0371412	2.68809e-15	-7.81668e-10	-1.30278e-20
H2	SC-CA-SA	Scrubby creek	Limestone	Twilight	-0.0664453	2.72834e-16	-7.92851e-11	-1.32142e-21
H2	H1-E-SC	Harman 1	Volcanic	Entrance	-0.233479	1.88751e-15	-5.49868e-10	-9.16446e-21
H2	TC-CA-SC	Tunnel cave	Volcanic	Twilight	-0.0153429	6.09202e-16	-1.77027e-10	-2.95045e-21
H2	SC-CA-SB	Scrubby creek	Limestone	Twilight	-0.0280576	6.58902e-16	-1.91399e-10	-3.18998e-21
H2	M3-CA-SA	Shades of death	Limestone	Twilight	-0.105638	1.04982e-15	-3.05424e-10	-5.0904e-21
H2	TC-CB-SA	Tunnel cave	Volcanic	Transition	-0.204053	2.46538e-15	-7.16779e-10	-1.19463e-20
H2	SC-CA-SC	Scrubby creek	Limestone	Twilight	-0.0415738	3.33918e-16	-9.70596e-11	-1.61766e-21
H2	M3-CA-SB	Shades of death	Limestone	Twilight	-0.0209686	5.16482e-16	-1.50089e-10	-2.50149e-21
H2	TC-CB-SB	Tunnel cave	Volcanic	Transition	-0.0608143	1.07256e-15	-3.11785e-10	-5.19641e-21
H2	SC-CB-SA	Scrubby creek	Limestone	Transition	-0.0140073	2.28979e-16	-6.61235e-11	-1.10206e-21
H2	M3-CA-SC	Shades of death	Limestone	Twilight	-0.0930824	2.10308e-15	-6.11187e-10	-1.01864e-20
H2	TC-CB-SC	Tunnel cave	Volcanic	Transition	-0.0371023	5.8513e-16	-1.7013e-10	-2.8355e-21
H2	SC-CB-SB	Scrubby creek	Limestone	Transition	-0.0298391	2.60031e-16	-7.55103e-11	-1.25851e-21
H2	M3-CB-SA	Shades of death	Limestone	Transition	-0.000492802	1.55179e-16	-4.50373e-11	-7.50622e-22
H2	TC-CC-SA	Tunnel cave	Volcanic	Deep	-0.240353	2.82828e-15	-8.22323e-10	-1.37054e-20
H2	SC-CB-SC	Scrubby creek	Limestone	Transition	-0.0201125	2.29399e-16	-6.66176e-11	-1.11029e-21
H2	M3-CB-SB	Shades of death	Limestone	Transition	-0.000349918	2.53176e-17	-7.35859e-12	-1.22643e-22
H2	TC-CC-SB	Tunnel cave	Volcanic	Deep	-0.0320549	6.96381e-16	-2.02399e-10	-3.37332e-21
H2	SC-CC-SA	Scrubby creek	Limestone	Deep	-0.0033375	2.97043e-17	-8.63357e-12	-1.43893e-22
H2	M3-CB-SC	Shades of death	Limestone	Transition	-0.000197289	2.11017e-15	-6.12904e-10	-1.02151e-20
H2	TC-CC-SC	Tunnel cave	Volcanic	Deep	-0.0150349	4.22688e-16	-1.22862e-10	-2.0477e-21
H2	SC-CC-SB	Scrubby creek	Limestone	Deep	-0.026673	3.04561e-16	-8.85325e-11	-1.47554e-21
H2	M3-CC-SA	Shades of death	Limestone	Deep	-0.000571167	6.36894e-18	-1.84952e-12	-3.08253e-23
H2	TC-E-SA	Tunnel cave	Volcanic	Entrance	-0.0271284	7.87324e-15	-2.28809e-09	-3.81348e-20
H2	SC-CC-SC	Scrubby creek	Limestone	Deep	-0.0175072	1.12439e-16	-3.26795e-11	-5.44658e-22
H2	M3-CC-SB	Shades of death	Limestone	Deep	-0.0101805	2.06487e-16	-6.00354e-11	-1.00059e-21
H2	TC-E-SB	Tunnel cave	Volcanic	Entrance	-0.18758	1.33897e-14	-3.90874e-09	-6.51456e-20
H2	SC-E-SA	Scrubby creek	Limestone	Entrance	-0.0926213	5.93551e-16	-1.72199e-10	-2.86999e-21
H2	M3-CC-SC	Shades of death	Limestone	Deep	-0.00232373	1.93175e-14	-5.61331e-09	-9.35552e-20
H2	TC-E-SC	Tunnel cave	Volcanic	Entrance	-0.218963	1.34692e-16	-3.91607e-11	-6.52678e-22

### Sheet: c
Variable	Unit	Description
Gas	-	Trace gas
Type	-	Type of soil ecosystem
Site	-	Biological replicate
rate		Bulk soil oxidation rate Substrate dependent oxidation rates (nmol (g.d.w)-1 min-1) assuming 0.12mL headspace; first order reaction normalised to global averages of H2 (0.53 ppmv / 22.03 nM), CO (0.09 ppmv / 3.74 nM) and CH4 (1.9 ppmv / 76.9 nM)
Pcell	W cell-1	Cell-specific power generated from the trace gas oxidation reaction
csr	nmol cell-1 min-1	Cell specific oxidation rate
csr.m	mol cell-1 s-1	Cell specific oxidation rate
