## Extended Data Table 6 for "Microbial aerotrophy enables continuous primary production in diverse cave ecosystems"

### Sheet: a
Cave	Site	Rock	Compound	mgl/L	mmol/L	Rate mmol/L hr-1
Shades of death	Cavern A	Limestone	Nox	6.68	0.477143	0.00369578
Shades of death	Cavern B	Limestone	Nox	0.011	0.000785714	4.7132e-05
Shades of death	Cavern C	Limestone	Nox	0.242	0.0172857	0.00022844
Shades of death	Entrance	Limestone	Nox	0.799	0.0570714	-0.000270792
Scrubby creek	Cavern A	Limestone	Nox	13.86	0.99	0.000667106
Scrubby creek	Cavern B	Limestone	Nox	0.008	0.000571429	2.82898e-05
Scrubby creek	Cavern C	Limestone	Nox	1.496	0.106857	0.000204813
Scrubby creek	Entrance	Limestone	Nox	7.08	0.505714	0.00210263
Tunnel cave	Cavern A	Volcanic	Nox	0.796	0.0568571	0.000416685
Tunnel cave	Cavern B	Volcanic	Nox	3.22	0.23	0.00067186
Tunnel cave	Cavern C	Volcanic	Nox	3.66	0.261429	0.00154634
Tunnel cave	Entrance	Volcanic	Nox	1.01	0.0721429	0.000471838
Tunnel cave	Entrance	Volcanic	Nox	0.837	0.0597857	0.000702162
Tunnel cave	Entrance	Volcanic	Nox	1.744	0.124571	0.000928535
Shades of death	Cavern A	Limestone	NO2	0.003	0.000214286	6.41505e-06
Shades of death	Cavern B	Limestone	NO2	0.004	0.000285714	2.43647e-05
Shades of death	Cavern C	Limestone	NO2	0.003	0.000214286	7.74511e-06
Shades of death	Entrance	Limestone	NO2	0.004	0.000285714	5.83352e-05
Scrubby creek	Cavern A	Limestone	NO2	0.003	0.000214286	3.1874e-05
Scrubby creek	Cavern B	Limestone	NO2	0.004	0.000285714	7.449e-06
Scrubby creek	Cavern C	Limestone	NO2	0.003	0.000214286	1.2618e-05
Scrubby creek	Entrance	Limestone	NO2	0.005	0.000357143	0.000113909
Tunnel cave	Cavern A	Volcanic	NO2	0.003	0.000214286	5.9981e-06
Tunnel cave	Cavern B	Volcanic	NO2	0.002	0.000142857	1.07893e-06
Tunnel cave	Cavern C	Volcanic	NO2	0.005	0.000357143	3.41965e-06
Tunnel cave	Entrance	Volcanic	NO2	0.003	0.000214286	4.40318e-07
Tunnel cave	Entrance	Volcanic	NO2	0.004	0.000285714	8.74113e-06
Tunnel cave	Entrance	Volcanic	NO2	0.003	0.000214286	2.56016e-06
Shades of death	Cavern A	Limestone	NO3	6.677	0.476929	0.00367405
Shades of death	Cavern B	Limestone	NO3	0.007	0.0005	1.79029e-05
Shades of death	Cavern C	Limestone	NO3	0.239	0.0170714	0.00010771
Shades of death	Entrance	Limestone	NO3	0.795	0.0567857	-0.000508618
Scrubby creek	Cavern A	Limestone	NO3	13.857	0.989786	0.000635232
Scrubby creek	Cavern B	Limestone	NO3	0.005	0.000357143	1.93841e-06
Scrubby creek	Cavern C	Limestone	NO3	1.493	0.106643	0.000192195
Scrubby creek	Entrance	Limestone	NO3	7.075	0.505357	0.00198841
Tunnel cave	Cavern A	Volcanic	NO3	0.793	0.0566429	0.000410687
Tunnel cave	Cavern B	Volcanic	NO3	3.218	0.229857	0.000670781
Tunnel cave	Cavern C	Volcanic	NO3	3.655	0.261071	0.00154292
Tunnel cave	Entrance	Volcanic	NO3	1.007	0.0719286	0.000471363
Tunnel cave	Entrance	Volcanic	NO3	0.833	0.0595	0.00069342
Tunnel cave	Entrance	Volcanic	NO3	1.741	0.124357	0.000925975
Shades of death	Cavern A	Limestone	NH4	0.636	0.0454286	-0.00184077
Shades of death	Cavern B	Limestone	NH4	0.568	0.0405714	-0.00224639
Shades of death	Cavern C	Limestone	NH4	0.352	0.0251429	-0.000306861
Shades of death	Entrance	Limestone	NH4	0.472	0.0337143	0.000202783
Scrubby creek	Cavern A	Limestone	NH4	0.321	0.0229286	-2.65057e-05
Scrubby creek	Cavern B	Limestone	NH4	0.533	0.0380714	-0.00423486
Scrubby creek	Cavern C	Limestone	NH4	0.485	0.0346429	-0.00521129
Scrubby creek	Entrance	Limestone	NH4	0.658	0.047	-0.00201709
Tunnel cave	Cavern A	Volcanic	NH4	0.191	0.0136429	-0.000639346
Tunnel cave	Cavern B	Volcanic	NH4	0.416	0.0297143	-0.000400021
Tunnel cave	Cavern C	Volcanic	NH4	0.967	0.0690714	9.31717e-05
Tunnel cave	Entrance	Volcanic	NH4	0.319	0.0227857	-0.000801687
Tunnel cave	Entrance	Volcanic	NH4	0.344	0.0245714	-0.000255031
Tunnel cave	Entrance	Volcanic	NH4	0.63	0.045	-0.000644697
Shades of death	Cavern B	Limestone	SO42	1.03	0.0735714	0.000618462
Shades of death	Cavern C	Limestone	SO42	39	2.78571	-0.265115
Scrubby creek	Cavern B	Limestone	SO42	1.43	0.102143	-1.94288e-06
Scrubby creek	Cavern C	Limestone	SO42	1.05	0.075	-0.023116
Tunnel cave	Cavern A	Volcanic	SO42	2.27	0.162143	0.00267958
Tunnel cave	Cavern B	Volcanic	SO42	5.88	0.42	0.00427035
Tunnel cave	Cavern C	Volcanic	SO42	1.79	0.127857	0.0144487
Tunnel cave	Entrance	Volcanic	SO42	4.76	0.34	0.0026068
Tunnel cave	Entrance	Volcanic	SO42	2.53	0.180714	0.00406152
Tunnel cave	Entrance	Volcanic	SO42	2.33	0.166429	0.0011283
