## Extended Data Table 7 for "Microbial aerotrophy enables continuous primary production in diverse cave ecosystems"

### Sheet: a
Count	Time	Cave	Rock	Rock_2	Rock_3	Rep	Type	Condition	Site	Carbon fixation day-1	Carbon fication (%)	Carbon fixed nmol g day-1	Carbon fixed nmol g min-1	vid	Biomass wet weight	Carbon fixed nmol g min-1 biomass	rbcL faction	rbcL mean	Nr of rbcl encoding cells	Carbon fixed nmol g min-1 cell-1
16	5	Tunnel cave	Basalt	Soil	Basalt	Entrance	Control	L	Entrance	0.00102411	6.82738e-07	0.000682738	4.74124e-07	TC-E	9.56327e+09	4.95776e-17	21.7365	0.217365	2.07872e+09	2.28084e-16
17	5	Tunnel cave	Basalt	Soil	Basalt	Entrance	Control	D	Entrance	0.000670967	4.47311e-07	0.000447311	3.10633e-07	TC-E	9.56327e+09	3.24819e-17	21.7365	0.217365	2.07872e+09	1.49434e-16
18	5	Tunnel cave	Basalt	Soil	Basalt	Entrance	Control	H2	Entrance	0.00095348	6.35653e-07	0.000635653	4.41426e-07	TC-E	9.56327e+09	4.61585e-17	21.7365	0.217365	2.07872e+09	2.12354e-16
19	5	Tunnel cave	Basalt	Soil	Basalt	Cave	Control	L	Cave	0.000741595	4.94397e-07	0.000494397	3.43331e-07	TC-Cave	7.44905e+08	4.60906e-16	20.7387	0.207387	1.54484e+08	2.22244e-15
20	5	Tunnel cave	Basalt	Soil	Basalt	Cave	Control	D	Cave	0.000729824	4.86549e-07	0.000486549	3.37881e-07	TC-Cave	7.44905e+08	4.5359e-16	20.7387	0.207387	1.54484e+08	2.18716e-15
21	5	Tunnel cave	Basalt	Soil	Basalt	Cave	Control	H2	Cave	0.000859309	5.72873e-07	0.000572873	3.97828e-07	TC-Cave	7.44905e+08	5.34066e-16	20.7387	0.207387	1.54484e+08	2.57521e-15
67	5	Tunnel cave	Basalt	Soil	Basalt	EA	Sample	L	Entrance	0.626636	0.000417757	0.417757	0.000290109	TC-E	9.56327e+09	3.03358e-14	21.7365	0.217365	2.07872e+09	1.39561e-13
68	5	Tunnel cave	Basalt	Soil	Basalt	EA	Sample	D	Entrance	0.113393	7.55956e-05	0.0755956	5.2497e-05	TC-E	9.56327e+09	5.48944e-15	21.7365	0.217365	2.07872e+09	2.52544e-14
69	5	Tunnel cave	Basalt	Soil	Basalt	EA	Sample	H2	Entrance	0.539057	0.000359372	0.359372	0.000249564	TC-E	9.56327e+09	2.60961e-14	21.7365	0.217365	2.07872e+09	1.20056e-13
70	5	Tunnel cave	Basalt	Soil	Basalt	EB	Sample	L	Entrance	0.770258	0.000513506	0.513506	0.000356601	TC-E	9.56327e+09	3.72886e-14	21.7365	0.217365	2.07872e+09	1.71548e-13
71	5	Tunnel cave	Basalt	Soil	Basalt	EB	Sample	D	Entrance	0.197547	0.000131698	0.131698	9.14569e-05	TC-E	9.56327e+09	9.56335e-15	21.7365	0.217365	2.07872e+09	4.39966e-14
72	5	Tunnel cave	Basalt	Soil	Basalt	EB	Sample	H2	Entrance	0.402474	0.000268316	0.268316	0.000186331	TC-E	9.56327e+09	1.9484e-14	21.7365	0.217365	2.07872e+09	8.96371e-14
73	5	Tunnel cave	Basalt	Soil	Basalt	EC	Sample	L	Entrance	1.10108	0.000734054	0.734054	0.00050976	TC-E	9.56327e+09	5.33039e-14	21.7365	0.217365	2.07872e+09	2.45227e-13
74	5	Tunnel cave	Basalt	Soil	Basalt	EC	Sample	D	Entrance	0.199783	0.000133189	0.133189	9.24923e-05	TC-E	9.56327e+09	9.67162e-15	21.7365	0.217365	2.07872e+09	4.44948e-14
75	5	Tunnel cave	Basalt	Soil	Basalt	EC	Sample	H2	Entrance	1.72271	0.00114848	1.14848	0.000797553	TC-E	9.56327e+09	8.33975e-14	21.7365	0.217365	2.07872e+09	3.83674e-13
76	5	Tunnel cave	Basalt	Soil	Basalt	CA	Sample	L	Cave	0.150085	0.000100057	0.100057	6.94837e-05	TC-Cave	7.44905e+08	9.32786e-14	20.7387	0.207387	1.54484e+08	4.4978e-13
77	5	Tunnel cave	Basalt	Soil	Basalt	CA	Sample	D	Cave	0.108155	7.21035e-05	0.0721035	5.00718e-05	TC-Cave	7.44905e+08	6.72191e-14	20.7387	0.207387	1.54484e+08	3.24124e-13
78	5	Tunnel cave	Basalt	Soil	Basalt	CA	Sample	H2	Cave	0.628626	0.000419084	0.419084	0.00029103	TC-Cave	7.44905e+08	3.90695e-13	20.7387	0.207387	1.54484e+08	1.88389e-12
79	5	Tunnel cave	Basalt	Soil	Basalt	CB	Sample	L	Cave	0.120527	8.03513e-05	0.0803513	5.57995e-05	TC-Cave	7.44905e+08	7.49082e-14	20.7387	0.207387	1.54484e+08	3.61199e-13
80	5	Tunnel cave	Basalt	Soil	Basalt	CB	Sample	D	Cave	0.111498	7.43322e-05	0.0743322	5.16196e-05	TC-Cave	7.44905e+08	6.92969e-14	20.7387	0.207387	1.54484e+08	3.34142e-13
81	5	Tunnel cave	Basalt	Soil	Basalt	CB	Sample	H2	Cave	0.547627	0.000365085	0.365085	0.000253531	TC-Cave	7.44905e+08	3.40354e-13	20.7387	0.207387	1.54484e+08	1.64115e-12
82	5	Tunnel cave	Basalt	Soil	Basalt	CC	Sample	L	Cave	0.127107	8.4738e-05	0.084738	5.88459e-05	TC-Cave	7.44905e+08	7.89979e-14	20.7387	0.207387	1.54484e+08	3.80919e-13
83	5	Tunnel cave	Basalt	Soil	Basalt	CC	Sample	D	Cave	0.0935705	6.23803e-05	0.0623803	4.33197e-05	TC-Cave	7.44905e+08	5.81547e-14	20.7387	0.207387	1.54484e+08	2.80416e-13
84	5	Tunnel cave	Basalt	Soil	Basalt	CC	Sample	H2	Cave	0.565319	0.000376879	0.376879	0.000261722	TC-Cave	7.44905e+08	3.5135e-13	20.7387	0.207387	1.54484e+08	1.69417e-12
1	5	Scrubby creek	Limestone	Soil	Limestone	Cave	Control	L	Cave	0.000847537	5.65025e-07	0.000565025	3.92378e-07	SC-Cave	4.71467e+09	8.32251e-17	12.045	0.12045	5.67879e+08	6.90954e-16
2	5	Scrubby creek	Limestone	Soil	Limestone	Cave	Control	D	Cave	0.00100057	6.67043e-07	0.000667043	4.63225e-07	SC-Cave	4.71467e+09	9.82518e-17	12.045	0.12045	5.67879e+08	8.15709e-16
3	5	Scrubby creek	Limestone	Soil	Limestone	Cave	Control	H2	Cave	0.000941708	6.27806e-07	0.000627806	4.35976e-07	SC-Cave	4.71467e+09	9.24723e-17	12.045	0.12045	5.67879e+08	7.67726e-16
22	5	Scrubby creek	Limestone	Soil	Limestone	CA	Sample	L	Cave	0.0758781	5.05854e-05	0.0505854	3.51288e-05	SC-Cave	4.71467e+09	7.45096e-15	12.045	0.12045	5.67879e+08	6.18596e-14
23	5	Scrubby creek	Limestone	Soil	Limestone	CA	Sample	D	Cave	0.105118	7.00788e-05	0.0700788	4.86658e-05	SC-Cave	4.71467e+09	1.03222e-14	12.045	0.12045	5.67879e+08	8.56975e-14
24	5	Scrubby creek	Limestone	Soil	Limestone	CA	Sample	H2	Cave	0.25319	0.000168793	0.168793	0.000117218	SC-Cave	4.71467e+09	2.48623e-14	12.045	0.12045	5.67879e+08	2.06413e-13
25	5	Scrubby creek	Limestone	Soil	Limestone	CB	Sample	L	Cave	0.0820463	5.46976e-05	0.0546976	3.79844e-05	SC-Cave	4.71467e+09	8.05665e-15	12.045	0.12045	5.67879e+08	6.68882e-14
26	5	Scrubby creek	Limestone	Soil	Limestone	CB	Sample	D	Cave	0.151721	0.000101147	0.101147	7.02412e-05	SC-Cave	4.71467e+09	1.48984e-14	12.045	0.12045	5.67879e+08	1.2369e-13
27	5	Scrubby creek	Limestone	Soil	Limestone	CB	Sample	H2	Cave	0.169437	0.000112958	0.112958	7.8443e-05	SC-Cave	4.71467e+09	1.66381e-14	12.045	0.12045	5.67879e+08	1.38133e-13
28	5	Scrubby creek	Limestone	Soil	Limestone	CC	Sample	L	Cave	0.122646	8.17638e-05	0.0817638	5.67804e-05	SC-Cave	4.71467e+09	1.20434e-14	12.045	0.12045	5.67879e+08	9.99868e-14
29	5	Scrubby creek	Limestone	Soil	Limestone	CC	Sample	D	Cave	0.0869197	5.79464e-05	0.0579464	4.02406e-05	SC-Cave	4.71467e+09	8.53519e-15	12.045	0.12045	5.67879e+08	7.08611e-14
30	5	Scrubby creek	Limestone	Soil	Limestone	CC	Sample	H2	Cave	0.182138	0.000121425	0.121425	8.43232e-05	SC-Cave	4.71467e+09	1.78853e-14	12.045	0.12045	5.67879e+08	1.48488e-13
2	5	Scrubby creek	Limestone	Soil	Limestone	Entrance	Control	L	Entrance	0.0140785	9.38569e-06	0.00938569	6.51784e-06	SC-E	7788000000	8.36908e-16	8.58137	0.0858137	6.68317e+08	9.75262e-15
3	5	Scrubby creek	Limestone	Soil	Limestone	Entrance	Control	D	Entrance	0.00114182	7.61214e-07	0.000761214	5.28621e-07	SC-E	7788000000	6.78763e-17	8.58137	0.0858137	6.68317e+08	7.90974e-16
4	5	Scrubby creek	Limestone	Soil	Limestone	Entrance	Control	H2	Entrance	0.000929937	6.19958e-07	0.000619958	4.30526e-07	SC-E	7788000000	5.52807e-17	8.58137	0.0858137	6.68317e+08	6.44195e-16
5	5	Scrubby creek	Limestone	Soil	Limestone	EA	Sample	L	Entrance	0.178748	0.000119165	0.119165	8.27537e-05	SC-E	7788000000	1.06258e-14	8.58137	0.0858137	6.68317e+08	1.23824e-13
6	5	Scrubby creek	Limestone	Soil	Limestone	EA	Sample	D	Entrance	0.235874	0.00015725	0.15725	0.000109201	SC-E	7788000000	1.40217e-14	8.58137	0.0858137	6.68317e+08	1.63397e-13
7	5	Scrubby creek	Limestone	Soil	Limestone	EA	Sample	H2	Entrance	0.329339	0.000219559	0.219559	0.000152472	SC-E	7788000000	1.95778e-14	8.58137	0.0858137	6.68317e+08	2.28143e-13
8	5	Scrubby creek	Limestone	Soil	Limestone	EB	Sample	L	Entrance	0.233202	0.000155468	0.155468	0.000107964	SC-E	7788000000	1.38629e-14	8.58137	0.0858137	6.68317e+08	1.61546e-13
9	5	Scrubby creek	Limestone	Soil	Limestone	EB	Sample	D	Entrance	0.300935	0.000200623	0.200623	0.000139322	SC-E	7788000000	1.78893e-14	8.58137	0.0858137	6.68317e+08	2.08466e-13
10	5	Scrubby creek	Limestone	Soil	Limestone	EB	Sample	H2	Entrance	0.250742	0.000167161	0.167161	0.000116084	SC-E	7788000000	1.49055e-14	8.58137	0.0858137	6.68317e+08	1.73696e-13
11	5	Scrubby creek	Limestone	Soil	Limestone	EC	Sample	L	Entrance	0.237793	0.000158529	0.158529	0.000110089	SC-E	7788000000	1.41358e-14	8.58137	0.0858137	6.68317e+08	1.64726e-13
12	5	Scrubby creek	Limestone	Soil	Limestone	EC	Sample	D	Entrance	0.267669	0.000178446	0.178446	0.000123921	SC-E	7788000000	1.59118e-14	8.58137	0.0858137	6.68317e+08	1.85422e-13
13	5	Scrubby creek	Limestone	Soil	Limestone	EC	Sample	H2	Entrance	0.311023	0.000207348	0.207348	0.000143992	SC-E	7788000000	1.8489e-14	8.58137	0.0858137	6.68317e+08	2.15455e-13
4	5	Shades of Death	Limestone	Soil	Limestone	Entrance	Control	L	Entrance	0.000859309	5.72873e-07	0.000572873	3.97828e-07	M3-E	12780000000	3.1129e-17	11.8187	0.118187	1.51043e+09	2.63387e-16
5	5	Shades of Death	Limestone	Soil	Limestone	Entrance	Control	D	Entrance	0.00124776	8.31842e-07	0.000831842	5.77668e-07	M3-E	12780000000	4.5201e-17	11.8187	0.118187	1.51043e+09	3.82452e-16
6	5	Shades of Death	Limestone	Soil	Limestone	Entrance	Control	H2	Entrance	0.00103588	6.90586e-07	0.000690586	4.79574e-07	M3-E	12780000000	3.75253e-17	11.8187	0.118187	1.51043e+09	3.17507e-16
7	5	Shades of Death	Limestone	Soil	Limestone	Cave	Control	L	Cave	0.000847537	5.65025e-07	0.000565025	3.92378e-07	M3-Cave	3.92909e+09	9.98649e-17	14.6015	0.146015	5.73705e+08	6.83937e-16
8	5	Shades of Death	Limestone	Soil	Limestone	Cave	Control	D	Cave	0.000765138	5.10092e-07	0.000510092	3.54231e-07	M3-Cave	3.92909e+09	9.01558e-17	14.6015	0.146015	5.73705e+08	6.17443e-16
9	5	Shades of Death	Limestone	Soil	Limestone	Cave	Control	H2	Cave	0.000800452	5.33635e-07	0.000533635	3.7058e-07	M3-Cave	3.92909e+09	9.43168e-17	14.6015	0.146015	5.73705e+08	6.45941e-16
31	5	Shades of Death	Limestone	Soil	Limestone	EA	Sample	L	Entrance	0.122187	8.14578e-05	0.0814578	5.65679e-05	M3-E	12780000000	4.42628e-15	11.8187	0.118187	1.51043e+09	3.74514e-14
32	5	Shades of Death	Limestone	Soil	Limestone	EA	Sample	D	Entrance	0.146224	9.74825e-05	0.0974825	6.76962e-05	M3-E	12780000000	5.29704e-15	11.8187	0.118187	1.51043e+09	4.4819e-14
33	5	Shades of Death	Limestone	Soil	Limestone	EA	Sample	H2	Entrance	0.141609	9.44063e-05	0.0944063	6.55599e-05	M3-E	12780000000	5.12988e-15	11.8187	0.118187	1.51043e+09	4.34047e-14
34	5	Shades of Death	Limestone	Soil	Limestone	EB	Sample	L	Entrance	0.0995032	6.63355e-05	0.0663355	4.60663e-05	M3-E	12780000000	3.60456e-15	11.8187	0.118187	1.51043e+09	3.04987e-14
35	5	Shades of Death	Limestone	Soil	Limestone	EB	Sample	D	Entrance	0.138043	9.20284e-05	0.0920284	6.39086e-05	M3-E	12780000000	5.00068e-15	11.8187	0.118187	1.51043e+09	4.23115e-14
36	5	Shades of Death	Limestone	Soil	Limestone	EB	Sample	H2	Entrance	0.122858	8.19051e-05	0.0819051	5.68785e-05	M3-E	12780000000	4.45059e-15	11.8187	0.118187	1.51043e+09	3.76571e-14
37	5	Shades of Death	Limestone	Soil	Limestone	EC	Sample	L	Entrance	0.107755	7.18366e-05	0.0718366	4.98866e-05	M3-E	12780000000	3.90349e-15	11.8187	0.118187	1.51043e+09	3.3028e-14
38	5	Shades of Death	Limestone	Soil	Limestone	EC	Sample	D	Entrance	0.105907	7.06046e-05	0.0706046	4.9031e-05	M3-E	12780000000	3.83654e-15	11.8187	0.118187	1.51043e+09	3.24615e-14
39	5	Shades of Death	Limestone	Soil	Limestone	EC	Sample	H2	Entrance	0.0798215	5.32144e-05	0.0532144	3.69544e-05	M3-E	12780000000	2.89158e-15	11.8187	0.118187	1.51043e+09	2.44661e-14
40	5	Shades of Death	Limestone	Soil	Limestone	CA	Sample	L	Cave	0.0358791	2.39194e-05	0.0239194	1.66107e-05	M3-Cave	3.92909e+09	4.22761e-15	14.6015	0.146015	5.73705e+08	2.89533e-14
41	5	Shades of Death	Limestone	Soil	Limestone	CA	Sample	D	Cave	0.0268387	1.78925e-05	0.0178925	1.24253e-05	M3-Cave	3.92909e+09	3.16239e-15	14.6015	0.146015	5.73705e+08	2.1658e-14
42	5	Shades of Death	Limestone	Soil	Limestone	CA	Sample	H2	Cave	0.0725704	4.83803e-05	0.0483803	3.35974e-05	M3-Cave	3.92909e+09	8.55093e-15	14.6015	0.146015	5.73705e+08	5.85621e-14
43	5	Shades of Death	Limestone	Soil	Limestone	CB	Sample	L	Cave	0.0525238	3.50159e-05	0.0350159	2.43166e-05	M3-Cave	3.92909e+09	6.18885e-15	14.6015	0.146015	5.73705e+08	4.23851e-14
44	5	Shades of Death	Limestone	Soil	Limestone	CB	Sample	D	Cave	0.0340074	2.26716e-05	0.0226716	1.57442e-05	M3-Cave	3.92909e+09	4.00708e-15	14.6015	0.146015	5.73705e+08	2.7443e-14
45	5	Shades of Death	Limestone	Soil	Limestone	CB	Sample	H2	Cave	0.0923227	6.15485e-05	0.0615485	4.2742e-05	M3-Cave	3.92909e+09	1.08783e-14	14.6015	0.146015	5.73705e+08	7.45017e-14
46	5	Shades of Death	Limestone	Soil	Limestone	CC	Sample	L	Cave	0.038457	2.5638e-05	0.025638	1.78042e-05	M3-Cave	3.92909e+09	4.53137e-15	14.6015	0.146015	5.73705e+08	3.10336e-14
47	5	Shades of Death	Limestone	Soil	Limestone	CC	Sample	D	Cave	0.0438365	2.92243e-05	0.0292243	2.02947e-05	M3-Cave	3.92909e+09	5.16523e-15	14.6015	0.146015	5.73705e+08	3.53748e-14
48	5	Shades of Death	Limestone	Soil	Limestone	CC	Sample	H2	Cave	0.0852599	5.68399e-05	0.0568399	3.94722e-05	M3-Cave	3.92909e+09	1.00461e-14	14.6015	0.146015	5.73705e+08	6.88022e-14
10	5	Harman 1	Basalt	Basalt	Basalt	Entrance	Control	L	Entrance	0.000729824	4.86549e-07	0.000486549	3.37881e-07	H1-E	5.51166e+09	6.1303e-17	11.951	0.11951	6.58697e+08	5.12954e-16
11	5	Harman 1	Basalt	Basalt	Basalt	Entrance	Control	D	Entrance	0.000729824	4.86549e-07	0.000486549	3.37881e-07	H1-E	5.51166e+09	6.1303e-17	11.951	0.11951	6.58697e+08	5.12954e-16
12	5	Harman 1	Basalt	Basalt	Basalt	Entrance	Control	H2	Entrance	0.000765138	5.10092e-07	0.000510092	3.54231e-07	H1-E	5.51166e+09	6.42693e-17	11.951	0.11951	6.58697e+08	5.37774e-16
13	5	Harman 1	Basalt	Biofilm	Basalt	Cave	Control	L	Cave	0.00130662	8.7108e-07	0.00087108	6.04917e-07	H1-Cave	3.68465e+09	1.64172e-16	18.4414	0.184414	6.79501e+08	8.90237e-16
14	5	Harman 1	Basalt	Biofilm	Basalt	Cave	Control	D	Cave	0.00137725	9.18166e-07	0.000918166	6.37615e-07	H1-Cave	3.68465e+09	1.73046e-16	18.4414	0.184414	6.79501e+08	9.38357e-16
15	5	Harman 1	Basalt	Biofilm	Basalt	Cave	Control	H2	Cave	0.000977022	6.51348e-07	0.000651348	4.52325e-07	H1-Cave	3.68465e+09	1.22759e-16	18.4414	0.184414	6.79501e+08	6.65672e-16
49	5	Harman 1	Basalt	Soil	Basalt	EA	Sample	L	Entrance	0.203656	0.000135771	0.135771	9.42853e-05	H1-E	5.51166e+09	1.71065e-14	11.951	0.11951	6.58697e+08	1.43139e-13
50	5	Harman 1	Basalt	Soil	Basalt	EA	Sample	D	Entrance	0.136336	9.08905e-05	0.0908905	6.31184e-05	H1-E	5.51166e+09	1.14518e-14	11.951	0.11951	6.58697e+08	9.58231e-14
51	5	Harman 1	Basalt	Soil	Basalt	EA	Sample	H2	Entrance	0.965675	0.000643783	0.643783	0.000447072	H1-E	5.51166e+09	8.11138e-14	11.951	0.11951	6.58697e+08	6.78721e-13
52	5	Harman 1	Basalt	Soil	Basalt	EB	Sample	L	Entrance	0.262172	0.000174781	0.174781	0.000121376	H1-E	5.51166e+09	2.20216e-14	11.951	0.11951	6.58697e+08	1.84266e-13
53	5	Harman 1	Basalt	Soil	Basalt	EB	Sample	D	Entrance	0.158207	0.000105471	0.105471	7.3244e-05	H1-E	5.51166e+09	1.32889e-14	11.951	0.11951	6.58697e+08	1.11195e-13
54	5	Harman 1	Basalt	Soil	Basalt	EB	Sample	H2	Entrance	0.328562	0.000219041	0.219041	0.000152112	H1-E	5.51166e+09	2.75982e-14	11.951	0.11951	6.58697e+08	2.30929e-13
55	5	Harman 1	Basalt	Soil	Basalt	EC	Sample	L	Entrance	0.303901	0.000202601	0.202601	0.000140695	H1-E	5.51166e+09	2.55268e-14	11.951	0.11951	6.58697e+08	2.13596e-13
56	5	Harman 1	Basalt	Soil	Basalt	EC	Sample	D	Entrance	0.143881	9.59208e-05	0.0959208	6.66117e-05	H1-E	5.51166e+09	1.20856e-14	11.951	0.11951	6.58697e+08	1.01126e-13
57	5	Harman 1	Basalt	Soil	Basalt	EC	Sample	H2	Entrance	0.32782	0.000218547	0.218547	0.000151769	H1-E	5.51166e+09	2.75359e-14	11.951	0.11951	6.58697e+08	2.30407e-13
58	5	Harman 1	Basalt	Biofilm	Biofilm	CA	Sample	L	Cave	0.125965	8.39768e-05	0.0839768	5.83172e-05	H1-Cave	3.68465e+09	1.58271e-14	18.4414	0.184414	6.79501e+08	8.58236e-14
59	5	Harman 1	Basalt	Biofilm	Biofilm	CA	Sample	D	Cave	0.197205	0.00013147	0.13147	9.12988e-05	H1-Cave	3.68465e+09	2.47782e-14	18.4414	0.184414	6.79501e+08	1.34362e-13
60	5	Harman 1	Basalt	Biofilm	Biofilm	CA	Sample	H2	Cave	0.273084	0.000182056	0.182056	0.000126428	H1-Cave	3.68465e+09	3.4312e-14	18.4414	0.184414	6.79501e+08	1.86059e-13
61	5	Harman 1	Basalt	Biofilm	Biofilm	CB	Sample	L	Cave	0.359756	0.000239837	0.239837	0.000166554	H1-Cave	3.68465e+09	4.52021e-14	18.4414	0.184414	6.79501e+08	2.45112e-13
62	5	Harman 1	Basalt	Biofilm	Biofilm	CB	Sample	D	Cave	0.30077	0.000200513	0.200513	0.000139245	H1-Cave	3.68465e+09	3.77907e-14	18.4414	0.184414	6.79501e+08	2.04923e-13
63	5	Harman 1	Basalt	Biofilm	Biofilm	CB	Sample	H2	Cave	1.64691	0.00109794	1.09794	0.000762457	H1-Cave	3.68465e+09	2.06928e-13	18.4414	0.184414	6.79501e+08	1.12208e-12
64	5	Harman 1	Basalt	Biofilm	Biofilm	CC	Sample	L	Cave	0.0359733	2.39822e-05	0.0239822	1.66543e-05	H1-Cave	3.68465e+09	4.51992e-15	18.4414	0.184414	6.79501e+08	2.45096e-14
65	5	Harman 1	Basalt	Biofilm	Biofilm	CC	Sample	D	Cave	0.0401285	2.67524e-05	0.0267524	1.8578e-05	H1-Cave	3.68465e+09	5.04201e-15	18.4414	0.184414	6.79501e+08	2.73407e-14
66	5	Harman 1	Basalt	Biofilm	Biofilm	CC	Sample	H2	Cave	0.391174	0.000260783	0.260783	0.000181099	H1-Cave	3.68465e+09	4.91496e-14	18.4414	0.184414	6.79501e+08	2.66518e-13

### Sheet: b
Gas	Site	Type	Rock	Location	rate	csr	Methane C assimilation
CH4	H1-CB-SA	Harman 1	Volcanic	Cavern B	-0.00280999	-5.59864e-11	-2.23946e-11
CH4	SC-CC-SB	Scrubby creek	Limestone	Cavern C	-0.000200947	-2.31201e-11	-9.24804e-12
CH4	M3-CC-SA	Shades of death	Limestone	Cavern C	-0.00270628	-2.63858e-12	-1.05543e-12
CH4	H1-CB-SB	Harman 1	Volcanic	Cavern B	-0.000783587	-1.40434e-11	-5.61735e-12
CH4	SC-CC-SC	Scrubby creek	Limestone	Cavern C	-0.00171924	-2.98071e-11	-1.19228e-11
CH4	M3-CC-SB	Shades of death	Limestone	Cavern C	-0.0088351	-1.6761e-11	-6.70442e-12
CH4	H1-CC-SA	Harman 1	Volcanic	Cavern C	-0.00123234	-5.37602e-11	-2.15041e-11
CH4	SC-E-SA	Scrubby creek	Limestone	Entrance	-0.00261847	-1.14754e-10	-4.59017e-11
CH4	M3-CC-SC	Shades of death	Limestone	Cavern C	-0.00117281	-3.8828e-09	-1.55312e-09
CH4	H1-CC-SB	Harman 1	Volcanic	Cavern C	-0.00293815	-1.13604e-10	-4.54415e-11
CH4	H1-CC-SC	Harman 1	Volcanic	Cavern C	-0.00186267	-3.24746e-11	-1.29898e-11
CH4	SC-E-SC	Scrubby creek	Limestone	Entrance	-4.5789e-05	-8.93403e-12	-3.57361e-12
CH4	M3-E-SB	Shades of death	Limestone	Entrance	-0.000148297	-4.28812e-12	-1.71525e-12
CH4	H1-E-SA	Harman 1	Volcanic	Entrance	-0.00748822	-1.46987e-10	-5.87948e-11
CH4	TC-CA-SA	Tunnel cave	Volcanic	Cavern A	-0.00255072	-1.50888e-08	-6.03551e-09
CH4	M3-E-SC	Shades of death	Limestone	Entrance	-0.000199293	-2.06776e-11	-8.27105e-12
CH4	H1-E-SB	Harman 1	Volcanic	Entrance	-0.0426443	-2.20955e-09	-8.83819e-10
CH4	TC-CA-SB	Tunnel cave	Volcanic	Cavern A	-0.00530827	-5.20358e-10	-2.08143e-10
CH4	SC-CA-SA	Scrubby creek	Limestone	Cavern A	-0.00181298	-1.28113e-10	-5.12451e-11
CH4	H1-E-SC	Harman 1	Volcanic	Entrance	-0.00642006	-6.02774e-11	-2.4111e-11
CH4	TC-CA-SC	Tunnel cave	Volcanic	Cavern A	-0.0220731	-4.71552e-07	-1.88621e-07
CH4	SC-CA-SB	Scrubby creek	Limestone	Cavern A	-0.018019	-1.02146e-08	-4.08584e-09
CH4	M3-CA-SA	Shades of death	Limestone	Cavern A	-0.00985526	-2.18461e-11	-8.73843e-12
CH4	TC-CB-SA	Tunnel cave	Volcanic	Cavern B	-0.0144404	-5.84514e-10	-2.33805e-10
CH4	SC-CA-SC	Scrubby creek	Limestone	Cavern A	-0.000730896	-1.34639e-10	-5.38555e-11
CH4	M3-CA-SB	Shades of death	Limestone	Cavern A	-0.000213412	-1.15417e-10	-4.6167e-11
CH4	TC-CB-SB	Tunnel cave	Volcanic	Cavern B	-0.00310443	-8.74488e-09	-3.49795e-09
CH4	SC-CB-SA	Scrubby creek	Limestone	Cavern B	-0.000891162	-1.02432e-11	-4.0973e-12
CH4	M3-CA-SC	Shades of death	Limestone	Cavern A	-0.00235359	-7.72091e-10	-3.08837e-10
CH4	TC-CB-SC	Tunnel cave	Volcanic	Cavern B	-0.00236276	-1.84797e-08	-7.39189e-09
CH4	SC-CB-SB	Scrubby creek	Limestone	Cavern B	-0.0165133	-7.90667e-11	-3.16267e-11
CH4	M3-CB-SA	Shades of death	Limestone	Cavern B	-0.00459491	-9.74171e-10	-3.89668e-10
CH4	TC-CC-SA	Tunnel cave	Volcanic	Cavern C	-0.0154388	-2.19064e-07	-8.76254e-08
CH4	SC-CB-SC	Scrubby creek	Limestone	Cavern B	-0.00359516	-1.12011e-10	-4.48045e-11
CH4	M3-CB-SB	Shades of death	Limestone	Cavern B	-0.00102248	-1.81268e-10	-7.25072e-11
CH4	TC-CC-SB	Tunnel cave	Volcanic	Cavern C	-0.00367608	-1.32779e-09	-5.31115e-10
CH4	SC-CC-SA	Scrubby creek	Limestone	Cavern C	-0.000460471	-1.30846e-11	-5.23383e-12
CH4	M3-CB-SC	Shades of death	Limestone	Cavern B	-0.000540685	-2.16679e-09	-8.66714e-10
CH4	TC-E-SB	Tunnel cave	Volcanic	Entrance	-0.00648828	-4.32717e-09	-1.73087e-09
